# Experimental evolution of *Bacillus subtilis* on *Arabidopsis thaliana* roots reveals fast adaptation and improved root colonization in the presence of soil microbes

**DOI:** 10.1101/2021.07.09.451762

**Authors:** Mathilde Nordgaard, Christopher Blake, Gergely Maróti, Guohai Hu, Yue Wang, Mikael Lenz Strube, Ákos T. Kovács

## Abstract

The soil ubiquitous *Bacillus subtilis* is known to promote plant growth and protect plants against disease. These characteristics make *B. subtilis* highly relevant in an agricultural perspective, fueling the interest in studying *B. subtilis*-plant interactions. Here, we employ an experimental evolution approach to explore adaptation of *B. subtilis* to *Arabidopsis thaliana* roots. We found that *B. subtilis* rapidly adapted to the plant root environment, as evidenced by improved root colonizers observed already after 12 consecutive transfers between seedlings in a hydroponic setup. In addition, two selected evolved isolates from independent populations from transfer 30 outcompeted the ancestor during root colonization. Re-sequencing of single evolved isolates and endpoint populations revealed mutations in genes related to different bacterial traits. Further, phenotypic characterization of evolved isolates from transfer 30 showed that increased root colonization was associated with robust biofilm formation in response to the plant polysaccharide xylan. Additionally, several evolved isolates across independent populations were impaired in motility, a redundant trait in the selective environment. Interestingly, two evolved isolates suffered a fitness disadvantage in a non-selective environment, demonstrating an evolutionary cost of adaptation to the plant root. Finally, increased root colonization by a selected evolved isolate was also demonstrated in the presence of resident soil microbes. Our findings provide novel insights into how a well-known plant growth-promoting rhizobacterium rapidly adapts to an ecologically relevant environment and reveal evolutionary consequences that are fundamental to consider when evolving strains for biocontrol purposes.
