## Supplementary material for "Experimental evolution of *Bacillus subtilis* on *Arabidopsis thaliana* roots reveals fast adaptation and improved root colonization in the presence of soil microbes": Table S2

### Sheet: Ark1
Position	Type	SNP type	Gene	Mutation	Function	T30P1	T30P2	T30P3	T30P4	T30P5	T30P6	T30P7
38887	SNP	synonymous	yaaO	K377K (AAA>AAG)	uncharacterized protein YaaO	0	0	0.052329	0	0	0	0
43710	SNP	synonymous	yazA	Y9Y (TAC>TAT)	UPF0213 protein YazA	0	0	0.371046	0	0	0	0
72039	SNP	nonsense	spoIIE	E489* (GAG>TAG)	protein serine phosphatase,	0	0	0	0	0	0.052929	0
83364	SNP	nonsynonymous	pabB	N155S (AAT>AGT)	aminodeoxychorismate synthase component 1	0	0	0	0	0.147345	0	0
109667	SNP	nonsense	yacL	Y319* (TAC>TAG)	uncharacterized PIN and TRAM-domain containing protein YacL	0	0.297419	0	0	0	0	0
235527	SNP	intergenic	glpT/ybeF	intergenic (-155/-142)	glpT: glycerol-3-phosphate permease. ybeF: unknown	0	0	0	0	0	0	0.147265
367200	SNP	synonymous	yciC	T365T (ACG>ACT)	putative metal chaperone YciC	0	0.113705	0	0	0	0	0
644690	SNP	nonsynonymous	ydiF	D603E (GAC>GAG)	putative ATP-binding protein YdiF	0	0.761564	0	0	0	0	0
766299	SNP	nonsynonymous	yesS	S141I (AGC>ATC)	HTH-type transcriptional regulator YesS	0	0.133129	0	0	0	0	0
790314	SNP	intergenic	yetL/yetM	intergenic (-120/-43)	uncharacterized HTH-type transcriptional regulator YetL/Putative oxidoreductase YetM	0	0.066856	0	0	0	0	0
914207	SNP	synonymous	yfiT	S82S (AGC>AGT)	putative metal-dependent hydrolase YfiT	0	0.052331	0	0	0	0	0
943645	SNP	synonymous	gsaB	A44A (GCT>GCC)	glutamate-1-semialdehyde 2,1-aminomutase 2	0	0.054126	0	0	0	0	0
1002526	SNP	intergenic	glpP/glpF	intergenic (+166/-13)	glpP: transcriptional antiterminator, regulation of glycerol and glycerol-3-phosphate utilization. glpF: glycerol facilitator, glycerol uptake	0	0	0	0.48853	0	0	0
1002530	SNP	intergenic	glpP/glpF	intergenic (+170/-9)		1	0	0	0	0	0	0
1002570	SNP	nonsynonymous	glpF	T11K (ACG>AAG)	glycerol facilitator, glycerol uptake	0	0.099205	0	0	0	0	0
1002601	DEL	---	glpF	coding (63-74/825 nt)		0	0	0	0	0	0.694456	0
1006948	SNP	nonsynonymous	pgcA	T46N (ACC>AAC)	phosphoglucomutase	0	0.756407	0	0	0	0	0
1020504	SNP	nonsense	citR	Y161* (TAC>TAA)	HTH-type transcriptional regulator CitR	0	0	0	1	0	0	0
1037249	SNP	synonymous	crcB1	L33L (CTG>CTT)	putative fluoride ion transporter CrcB 1	0	0.141195	0	0	0	0	0
1073607	SNP	nonsynonymous	scoC	H50D (CAT>GAT)	transition state regulator	0	0	0.566634	0	0	0	0
1073693	SNP	nonsynonymous	scoC	A21D (GCT>GAT)		1	0	0	0.488698	1	0.306909	0
1140579	SNP	synonymous	addA	K245K (AAA>AAG)	ATP-dependent helicase/nuclease subunit A	0.0636	0.062353	0.058702	0.051301	0.066612	0.060748	0
1148146	SNP	synonymous	sbcC	G1120G (GGC>GGG)	nuclease SbcCD subunit C	0	0	0.055578	0	0	0	0
1221482	SNP	nonsynonymous	oppA	T534N (ACT>AAT)	oligopeptide ABC transporter	0	0	0	0.43573	0.178662	0.286165	0
1324220	SNP	synonymous	xtrA	V13V (GTC>GTA)	phage-like element PBSX protein XtrA	0	0	0.231209	0	0	0	0
1471759	SNP	nonsynonymous	kinA	G568V (GGT>GTT)	two-component sensor kinase, initiation of sporulation	0	0	0	0	0	0.566558	0
1499715	SNP	intergenic	moaD/yknU	intergenic (+19/-205)	molybdopterin synthase sulfur carrier subunit/Uncharacterized ABC transporter ATP-binding protein YknU	0	0	0	0.054953	0	0	0
1499719	SNP	intergenic	moaD/yknU	intergenic (+23/-201)		0	0.052077	0	0	0	0	0
1648484	SNP	nonsynonymous	rsmB	R172L (CGC>CTC)	probable ribosomal RNA small subunit methyltransferase B	0	0	0.051197	0	0	0	0
1670003	INS	---	smc	coding (3413/3561 nt)	chromosome partition protein Smc	0	0	0	0	0	0.074533	0
1694091	SNP	nonsynonymous	fliF	P522R (CCG>CGG)	flagellar M-ring protein	0	0	0	0	0.160847	0	0
1698351	SNP	nonsynonymous	fliK	T15A (ACG>GCG)	probable flagellar hook-length control protein	0	0	0.06284	0	0	0	0
1702679	SNP	nonsynonymous	fliM	D322V (GAT>GTT)	flagellar motor switch protein, movement and chemotaxis	0	0	0	0	0.156889	0	0
1702691	SNP	nonsynonymous	fliM	R326I (AGA>ATA)		0	0	0	0	0	0.594172	0
1741324	SNP	synonymous	pnp	G637G (GGG>GGT)	polyribonucleotide nucleotidyltransferase	0	0	0	0.509255	0	0	0
1790792	SNP	nonsynonymous	pksG	T273R (ACA>AGA)	polyketide biosynthesis 3-hydroxy-3-methylglutaryl-ACP synthase PksG	0	0.061642	0	0	0	0	0
1877016	SNP	nonsynonymous	ynbB	G134V (GGT>GTT)	uncharacterized protein YnbB	0	0.054396	0	0	0	0	0
1947405	SNP	synonymous	galU	G224G (GGC>GGT)	UTP--glucose-1-phosphate uridylyltransferase	0	0	0	0	0	0.581293	0
2043881	SNP	nonsynonymous	yozG	Q58K (CAG>AAG)	uncharacterized HTH-type transcriptional regulator YozG	0	0	0	0	0.203994	0.111616	0
2053456	SNP	nonsynonymous	pps	G169E (GGA>GAA)	putative phosphoenolpyruvate synthase	0.095517	0	0	0	0	0	0
2066788	SNP	synonymous	yobI	V758V (GTC>GTA)	uncharacterized membrane protein YobI	0	0	0	0.169761	0	0	0
2081399	SNP	synonymous	yobS	L127L (CTG>CTT)	uncharacterized HTH-type transcriptional regulator YobS	0	0	0	0	0	0	0.053596
2105778	SNP	nonsynonymous	yocR	L176P (CTT>CCT)	uncharacterized sodium-dependent transporter YocR	0	0	0.059556	0	0	0	0
2133111	SNP	nonsynonymous	ctpA	M75I (ATG>ATT)	carboxy-terminal processing protease CtpA	0	0	0	0	0.110563	0	0
2142509	SNP	nonsynonymous	yodQ	A180T (GCC>ACC)	uncharacterized metallohydrolase YodQ	0	0	0.570149	0	0	0	0
2214703	AMP	---	yopC	coding (77-194/1329 nt)	putative toxin YopC	0	0	0	0	0	0	0.058955
2224501	INS	---	yonO	coding (1896/2520 nt)	DNA-directed RNA polymerase YonO	0.071956	0	0	0	0	0	0
2225109	SNP	nonsynonymous	yonO	R835I (AGA>ATA)		0	0	0	0	0.503502	0.317614	0
2225429	SNP	nonsense	hup2	G21* (GGA>TGA)	SPbeta prophage-derived DNA-binding protein HU 2	0	0	0	0	0	0	0.056582
2242475	SNP	synonymous	yomR	L10L (CTC>CTT)	SPbeta prophage-derived uncharacterized protein YomR	0	0	0	0	0.36276	0	0
2251076	SNP	nonsynonymous	yomI	A631T (GCT>ACT)	SPbeta prophage-derived uncharacterized transglycosylase YomI	0	0	0	0.418797	0	0	0
2262330	SNP	intergenic	yomE/yomD	intergenic (+31/-139)	SPbeta prophage-derived uncharacterized protein YomE/SPbeta prophage-derived uncharacterized protein YomD	0	0	0	0	0.429338	0.342477	0
2336235	SNP	synonymous	yprA	R210R (CGG>AGG)	uncharacterized ATP-dependent helicase YprA	0	0.093282	0	0	0	0	0
2353545	SNP	nonsynonymous	panC	V109L (GTA>TTA)	pantothenate synthetase	0	0	0	0	0	0	0.058421
2400291	SNP	nonsynonymous	prsW	G203R (GGT>CGT)	protease PrsW	0	0.468766	0	0	0	0	0
2406541	SNP	nonsynonymous	ypbD	H127D (CAC>GAC)	unknown	1	0	0	0	0	0	0
2414082	SNP	nonsense	rsiX	E212* (GAA>TAA)	anti-SigX, control of SigX activity	0.188028	0	0	0	0	0	0
2414116	DEL	---	rsiX	coding (600/1107 nt)		1	0	0	0	0	0	0
2524990	SNP	nonsynonymous	dxs	G216C (GGC>TGC)	1-deoxy-D-xylulose-5-phosphate synthase	0	0	0.59348	0	0	0	0
2552672	SNP	intergenic	sinI/sinR	intergenic (+32/-2)	sinI: antagonist of SinR, sinR: transcriptional regulator, control of biofilm formation	0	0	0	0	0	0	1
2552923	SNP	nonsynonymous	sinR	D84N (GAT>AAT)	transcriptional regulator, control of biofilm formation	0	0.78954	0.602879	0	0	0	0
2553060	SNP	intergenic	sinR/tasA	intergenic (+51/+42)	sinR: transcriptional regulator, control of biofilm formation, tasA: Major biofilm matrix component	0	0	0	0	0	0.053407	0
2553079	SNP	intergenic	sinR/tasA	intergenic (+70/+23)		0	0	0.078933	0	0	0	0
2741128	SNP	intergenic	yczM/B4U62_RS22875	intergenic (+264/+23)	uncharacterized membrane protein YczM/---	0	0	0	0	0	0.051276	0
2795332	SNP	nonsynonymous	trmR	N141S (AAC>AGC)	tRNA 5-hydroxyuridine methyltransferase	0	0	0	0.535761	0	0	0
2893562	SNP	synonymous	leuA	S50S (TCC>TCA)	2-isopropylmalate synthase, biosynthesis of leucine	0.062004	0	0	0	0	0	0
2913644	SNP	intergenic	trxA/abf2	intergenic (-289/+34)	thioredoxin/Intracellular exo-alpha-L-arabinofuranosidase 2	0	0	0.051888	0	0	0	0
2989846	SNP	intergenic	accD/ytsJ	intergenic (-264/+71)	acetyl-coenzyme A carboxylase carboxyl transferase subunit beta/Probable NAD-dependent malic enzyme 4	0	0	0	0	0.052907	0	0
3037926	SNP	intergenic	tyrS1/acsA	intergenic (-38/+304)	tyrosine--tRNA ligase 1/Acetyl-coenzyme A synthetase	0	0	0	0	0	0.075402	0
3120693	SNP	nonsynonymous	ytqA	L227V (CTG>GTG)	uncharacterized protein YtqA	0	0.093721	0	0	0	0	0
3141769	SNP	synonymous	ythB	T316T (ACG>ACA)	cytochrome bd2, menaquinol oxidase, respiration	0	0	0	0	0	0	0.122871
3162222	SNP	nonsynonymous	cotI	W41C (TGG>TGT)	spore coat protein I	0	0	0	0	0	0.080986	0
3258973	SNP	nonsynonymous	yuxH	C103W (TGC>TGG)	uncharacterized protein YuxH	0	0.131287	0	0	0	0	0
3258974	SNP	nonsynonymous	yuxH	C103Y (TGC>TAC)		0	0.131621	0	0	0	0	0
3260890	SNP	synonymous	pncB	M1M (GTG>TTG)	nicotinate phosphoribosyltransferase	0	0	0	0	0	0	0.06822
3326603	SNP	nonsense	yunF	E60* (GAA>TAA)	UPF0759 protein YunF	0	0	0	0	0	0.08323	0
3409591	DEL	---	sigO	coding (414-416/531 nt)	RNA polymerase sigma factor	0	0	0	0	0	0	0.152137
3498891	SNP	nonsynonymous	yvfR	R127I (AGA>ATA)	ABC transporter (ATP-binding protein)	0	0	0	0	0	0	0.488489
3500064	SNP	nonsense	rsbQ	E171* (GAA>TAA)	sigma factor SigB regulation protein RsbQ	0	0	0	0	0	0.087768	0
3532325	SNP	intergenic	B4U62_RS18550/padC	intergenic (+13/+14)	---/Phenolic acid decarboxylase PadC	0.080738	0	0	0	0	0	0
3554130	SNP	nonsynonymous	mdxF	T133K (ACA>AAA)	maltodextrin transport system permease protein MdxF	0	0	0.249503	0	0	0	0
3635758	SNP	nonsynonymous	hag	M52I (ATG>ATT)	flagellin	0	0	0	0.209277	0	0	0
3661885	SNP	nonsynonymous	lytB	D307H (GAT>CAT)	amidase enhancer	0	0.750031	0	0	0	0	0
3666013	SNP	nonsynonymous	gtaB	C116F (TGC>TTC)	UTP-glucose-1-phosphate uridylyltransferase, biosynthesis of teichoic acid	0.936426	0	0	0	0	0	0
3666017	SNP	synonymous	gtaB	A117A (GCA>GCG)		0.941341	0	0	0	0	0	0
3666019	SNP	nonsynonymous	gtaB	R118P (CGC>CCC)		0.936159	0	0	0	0	0	0
3666020	SNP	synonymous	gtaB	R118R (CGC>CGT)		0.936625	0	0	0	0	0	0
3666048	SNP	nonsynonymous	gtaB	V128L (GTA>TTA)		0.858816	0	0	0	0	0	0
3666050	SNP	synonymous	gtaB	V128V (GTA>GTT)		0.852173	0	0	0	0	0	0
3666059	SNP	synonymous	gtaB	G131G (GGT>GGA)		0.808552	0	0	0	0	0	0
3666362	SNP	synonymous	gtaB	D232D (GAC>GAT)		0	0	0	0.526375	0	0	0
3672992	SNP	nonsynonymous	yvzE	L2R (CTC>CGC)	putative UTP-glucose-1-phosphate uridylyltransferase	0.836943	0	0	0	0	0	0
3673014	SNP	synonymous	yvzE	L9L (CTT>CTC)		0.903912	0	0	0	0	0	0
3679106	SNP	nonsense	tagE	Y451* (TAC>TAA)	UDP-glucose:polyglycerol phosphate glucosyltransferase, biosynthesis of teichoic acid	0	0.136718	0	0	0	0	0
3679471	SNP	nonsynonymous	tagE	H330Y (CAT>TAT)		0	0	0	0	0	0.085046	0
3679534	SNP	nonsense	tagE	E309* (GAG>TAG)		0	0	0	0	0	0	0.504704
3679646	SNP	nonsense	tagE	Y271* (TAT>TAA)		0	0	0	0.478003	0.201081	0	0
3679795	SNP	nonsense	tagE	E222* (GAG>TAG)		0	0	0	0	0	0	0.478653
3679856	INS	---	tagE	coding (603/2022 nt)		0	0	0	0	0	0.611215	0
3680017	DEL	---	tagE	coding (442/2022 nt)		0	0	0.265445	0	0	0	0
3680042	SNP	nonsense	tagE	Y139* (TAC>TAA)		0	0	0.352482	0	0	0	0
3680155	SNP	nonsense	tagE	E102* (GAA>TAA)		0	0	0.07507	0	0	0	0
3680352	SNP	nonsense	tagE	S36* (TCA>TAA)		0	0	0	0.516343	0	0	0
3680365	SNP	nonsynonymous	tagE	G32C (GGT>TGT)		0	0	0.298495	0	0	0	0
3680368	SNP	nonsynonymous	tagE	G31S (GGC>AGC)		0	0	0	0	0.440082	0.279385	0
3680391	SNP	nonsynonymous	tagE	S23Y (TCT>TAT)		0	0	0	0	0.345429	0	0
3681139	SNP	intergenic	tagD/tagA	intergenic (-131/-269)	glycerol-3-phosphate cytidylyltransferase/N-acetylglucosaminyldiphosphoundecaprenol N-acetyl-beta-D-mannosaminyltransferase	0	0	0	0	0.102751	0	0
3783356	SNP	synonymous	atpG	D162D (GAC>GAT)	ATP synthase gamma chain	0	0.17733	0.052339	0	0	0	0
3784180	SNP	nonsynonymous	atpA	T416K (ACA>AAA)	ATP synthase subunit alpha	0	0	0	0	0	0.059987	0
3906724	SNP	nonsynonymous	sacT	H97N (CAT>AAT)	sacPA operon antiterminator	0	0	0	0	0	0	0.06049
3923042	SNP	intergenic	ywcC/slrA	intergenic (-39/-317)	uncharacterized HTH-type transcriptional regulator YwcC/Transcriptional regulator SlrA	0	0	0	0	0.442461	0.320701	0
3923148	SNP	intergenic	ywcC/slrA	intergenic (-145/-211)		0	0	0.379706	0	0	0	0
3949969	SNP	intergenic	ywaD/ywaC	intergenic (+8/+22)	aminopeptidase YwaD/GTP pyrophosphokinase YwaC	0	0	0.073775	0	0	0	0
3984557	SNP	nonsynonymous	msmX	P238Q (CCG>CAG)	oligosaccharides import ATP-binding protein MsmX	0	0.226774	0	0	0	0	0
4016603	SNP	nonsynonymous	dbpA	R288L (CGT>CTT)	ATP-dependent RNA helicase DbpA	0	0	0	0	0	0.05113	0
4025538	DEL	---	wapA	coding (5049-5050/7005 nt)	cell wall-associated protein precursor, intercellular competition	1	0	0	0	0	0	0
4043875	SNP	nonsynonymous	hutU	F88L (TTC>TTA)	urocanate hydratase	0	0	0	0	0	0.063525	0
4074246	INS	---	iolI	coding (603/837 nt)	inosose isomerase	0	0.763394	0.597361	0	0	0	0
4150608	INS	---	walH	coding (1294/1368 nt)	negative effector of WalK, controls cell wall metabolism	0	0	0	0.474011	0	0	0
4151147	SNP	nonsynonymous	walH	R252T (AGA>ACA)		1	0	0	0	0	0	0
4152513	SNP	nonsynonymous	walK	G405V (GGC>GTC)	two-component sensor kinase, control of cell wall metabolism	0	0.072367	0	0	0	0	0
4152909	SNP	nonsynonymous	walK	T273K (ACA>AAA)		0	0	0	0	0	0.64291	0
4153167	SNP	nonsynonymous	walK	G187V (GGC>GTC)		0	0	0.070178	0	0	0	0
4153168	SNP	nonsynonymous	walK	G187C (GGC>TGC)		0	0	0	0.455069	0.20778	0	0
4153596	SNP	nonsynonymous	walK	S44Y (TCT>TAT)		0	0.199775	0	0	0	0	0
4174871	SNP	nonsense	yybL	Y141* (TAC>TAA)	uncharacterized protein YybL	0	0.13715	0	0	0	0	0
4206080	SNP	nonsense	spo0J	E122* (GAA>TAA)	stage 0 sporulation protein J	0	0	0	0.16666	0	0	0
